# Translating genetics into tissue: inflammatory cytokine-producing TAMs and PD-L1 tumor expression as poor prognosis factors in cutaneous melanoma

**DOI:** 10.1101/2025.03.04.640087

**Authors:** Celia Barrio-Alonso, Alicia Nieto-Valle, Lucía Barandalla-Revilla, José Antonio Avilés-Izquierdo, Verónica Parra-Blanco, Paloma Sánchez-Mateos, Rafael Samaniego

## Abstract

Myeloid cells within tumor microenvironments exhibit significant heterogeneity and play a critical role in influencing clinical outcomes. In this study, we investigated the infiltration of various myeloid cell subtypes in a cohort of cutaneous melanomas, revealing no significant correlation between myeloid cell densities and the occurrence of distant metastasis. We further examined the phenotypic characteristics of primary melanoma tumor-associated macrophages (TAMs) utilizing the seven-phenotype classification recently proposed by Ma et al., derived from extensive pan-cancer single-cell RNA-sequencing studies. First, we analyzed the transcriptomic profile of TAMs isolated from stage IV metastasizing primary melanomas, alongside melanoma-conditioned monocytes cultured in vitro, both supporting the inflammatory cytokine-producing macrophage phenotype. Next, we employed multicolor fluorescence confocal microscopy, to assess the expression of TAM phenotype markers at the protein level in a cohort of primary melanoma samples. Notably, markers indicative of the inflammatory TAM phenotype, quantified at single-cell level, were significantly enriched in metastasizing tumors, demonstrating an independent correlation with shorter disease-free and overall survival (log-rank test, p< 0.0002). Additionally, our screening of phenotype markers expression revealed that PD-L1 positivity in tumor cells, rather than in TAMs, was associated with poor prognosis, highlighting a novel aspect of the immune landscape in cutaneous melanoma.
