## Supplementary material for "Translating genetics into tissue: inflammatory cytokine-producing TAMs and PD-L1 tumor expression as poor prognosis factors in cutaneous melanoma": Table S1

### Sheet: Table S1
		Antibody	Clone	Isotype	Host	Supplier	Reference
		Activin-A	Polyclonal	IgG	Goat	R&D	AF338
		CCL20	Polyclonal	IgG	Rabbit	abcam	ab9829
		CD11b	Polyclonal	IgG	Goat	R&D	AF1699
		CD1c	Polyclonal	IgG	Rabbit	Novus Biologicals	NBP3-24722
		CD15	HI98	IgM κ	Mouse	BD Bioscience	560997
		CD33	996810	IgG2b	Mouse	R&D	MAB11371
		CD66b	G10F5	IgM κ	Mouse	Novus Biologicals	NB100-77808SS
		CD68	PG-M1	IgG3	Mouse	Dako	M087601-2
		CD86	Polyclonal	IgG	Goat	R&D	AF141
		CLEC9	Polyclonal	IgG	Rabbit	Thermofisher	PA5-95594
		CXCL10	Polyclonal	IgG	Goat	R&D	AF-266-NA
		CXCL9	Polyclonal	IgG	Goat	R&D	AF392
		FLT1	FLT1/658	IgG1	Mouse	Novus Biologicals	NBP2-32908
		FOLR2	Polyclonal	IgG	Sheep	R&D	AF5697
		GPNMB	Polyclonal	IgG	Goat	R&D	AF2550
		HIF1A	Polyclonal	IgG	Rabbit	Thermofisher	PA1-16601
		IL-4I1	EPR22070	IgG1	Rabbit	abcam	ab222102
		PD-L1	130021	IgG1	Mouse	R&D	MAB1561
		SPP1	190312	IgG2b	Mouse	R&D	MAB1433
		TNF	52B83	IgG1	Rabbit	abcam	ab1729
		TREM2	Polyclonal	IgG	Goat	R&D	AF1828
		Tryptase	TPSAB1	IgG1	Mouse	Novus Biologicals	NBP2-26444
		VEGF-A	Polyclonal	IgG	Rabbit	Antibodies online	ABIN191867
