## Supplementary material for "Translating genetics into tissue: inflammatory cytokine-producing TAMs and PD-L1 tumor expression as poor prognosis factors in cutaneous melanoma": Table S2

### Sheet: Table S2
			TAM - IL4I1	P	TAM - CXCL9	P	TAM - CXCL10	P	TAM - PD-L1	P	TAM - CD86	P	TAM - SPP1	P	TAM - IL10	P	TAM - TREM-2	P	TAM - GPNMB	P	TAM - FOLR2	P	TAM - Activin-A	P	TC - HIF1A	P	TC - PD-L1	P	TC - Activin-A	P	TC - GPNMB	P	CD68	P	CD66b	P	CD68 peri	P	CD66b peri	P
	Gender	Male (n=47)	39 ± 23	0.861	108 ± 20	0.2052	95 ± 28	>0,9999	68 ± 29	0.2104	69 ± 33	0.1717	16 ± 11	0.7809	123 ± 49	0.6168	100 ± 42	0.3998	115 ± 40	0.4458	90 ± 38	0.4032	85 ± 38	0.1151	91 ± 44	0.2939	81 ± 39	0.3581	90 ± 59	0.6726	81 ± 47	0.3006	94 ± 51	0.0933	32 ± 60	0.381	113 ± 70	0.8009	40 ± 91	0.7106
		Female (n=36)	34 ± 7		95 ± 23		93 ± 34		79 ± 33		86 ± 42		19 ± 15		131 ± 44		87 ± 29		108 ± 39		73 ± 32		97 ± 27		73 ± 39		74 ± 34		93 ± 53		101 ± 51		122 ± 72		20 ± 39		114 ± 84		34 ± 74
	Age	≤ 65 (n=42)	47 ± 21	0.0274	105 ± 24	0.9331	91 ± 30	0.8096	71 ± 33	0.8633	75 ± 36	0.6382	17 ± 11	0.9092	130 ± 49	0.5792	90 ± 32	0.3399	117 ± 27	0.3829	75 ± 35	0.8767	89 ± 34	0.9577	85 ± 48	0.8895	73 ± 33	0.2333	103 ± 51	0.1271	94 ± 41	0.6276	107 ± 73	0.5199	30 ± 52	0.7275	106 ± 70	0.4435	43 ± 98	0.5717
		>65 (n=46)	26 ± 10		102 ± 21		95 ± 30		74 ± 28		79 ± 37		25 ± 31		119 ± 45		84 ± 39		110 ± 47		85 ± 41		89 ± 35		84 ± 36		83 ± 33		81 ± 56		87 ± 57		110 ± 63		24 ± 52		133 ± 89		34 ± 66
	Location	Head/limbs (n=60)	36 ± 24	0.8788	100 ± 17	0.141	86 ± 32	0.2035	71 ± 29	0.4924	71 ± 30	0.1664	17 ± 14	0.9223	113 ± 46	0.0058	88 ± 39	0.7182	113 ± 43	0.7015	81 ± 42	0.9704	91 ± 37	0.7804	78 ± 35	0.3461	78 ± 34	0.8767	95 ± 56	0.472	91 ± 50	0.7257	108 ± 69	0.5508	22 ± 44	0.2413	113 ± 92	0.0694	36 ± 79	0.5161
		Trunk (n=28)	37 ± 16		113 ± 30		99 ± 27		77 ± 34		90 ± 46		17 ± 12		155 ± 34		86 ± 30		112 ± 26		78 ± 31		86 ± 29		94 ± 49		79 ± 32		81 ± 50		88 ± 48		113 ± 63		37 ± 63		132 ± 59		42 ± 89
	Subtype	Nodular (n=31)	43 ± 20	0.1576	107 ± 15	0.5194	76 ± 27	0.0042	74 ± 24	0.6551	71 ± 29	0.5187	11 ± 8	0.0522	127 ± 39	0.8562	93 ± 41	0.4927	112 ± 40	0.8825	78 ± 40	0.7838	94 ± 38	0.5011	91 ± 39	0.3683	83 ± 75	0.227	96 ± 50	0.4852	85 ± 49	0.4462	110 ± 63	0.7153	27 ± 42	0.336	139 ± 83	0.1622	29 ± 41	0.2757
		Others (n=57)	32 ± 19		103 ± 27		105 ± 26		72 ± 34		81 ± 41		21 ± 14		121 ± 52		81 ± 27		114 ± 39		82 ± 37		86 ± 32		79 ± 43		75 ± 34		87 ± 58		94 ± 50		109 ± 70		27 ± 56		106 ± 77		43 ± 98
	Ulceration	No (n=45)	27 ± 12	0.0926	100 ± 19	0.5017	95 ± 25	0.7959	70 ± 28	0.4179	79 ± 43	0.8661	18 ± 13	0.6796	121 ± 43	0.6714	83 ± 34	0.9545	121 ± 30	0.2867	78 ± 45	0.9681	90 ± 35	0.9062	77 ± 46	0.2101	64 ± 35	0.4847	94 ± 51	0.6442	84 ± 53	0.382	106 ± 58	0.6318	21 ± 45	0.6497	124 ± 83	>0,9999	39 ± 83	0.3574
		Yes (n=38)	43 ± 17		108 ± 27		90 ± 37		76 ± 32		74 ± 30		17 ± 14		126 ± 47		89 ± 36		107 4 6		76 ± 28		86 ± 33		90 ± 32		79 ± 27		89 ± 58		98 ± 45		103 ± 76		35 ± 59		121 ±81		41 ± 86
	Breslow	≤ 4mm (n=48)	38 ± 26	0.8463	101 ± 22	0.379	98 ± 31	0.2641	70 ± 32	0.3975	77 ± 33	>0,9999	18 ± 10	0.5111	135 ± 47	0.0897	98 ± 38	0.0414	111 ± 31	0.5312	83 ± 38	>0,9999	90 ± 33	0.8287	76 ± 44	0.253	77 ± 39	0.6212	90 ± 52	0.9441	86 ± 50	0.6014	109 ± 58	0.7088	26 ± 53	0.7353	110 ± 69	0.4496	44 ± 103	0.2113
		>4mm (n=40)	34 ± 8		108 ± 24		86 ± 27		76 ± 29		77 ± 40		16 ± 15		113 ± 45		75 ± 28		117 ± 49		77 ± 39		88 ± 37		90 ± 40		79 ± 26		92 ± 57		95 ± 49		109 ± 77		29 ± 50		130 ± 92		31 ± 50
	Stage	II (n=66)	41 ± 22	0.3395	103 ± 22	0.5932	93 ± 26	0.941	69 ± 27	0.1961	75 ± 38	0.3352	17 ± 14	0.7858	122 ± 50	0.5368	89 ± 38	0.9916	113 ± 43	0.8749	76 ± 38	0.8749	91 ± 35	0.5896	76 ± 40	0.0024	80 ± 33	0.3748	96 ± 53	0.1369	92 ± 48	0.622	110 ± 69	0.8877	21 ± 43	0.0429	116 ± 85	0.3009	36 ± 81	0.9204
		III-IV (n=22)	30 ± 12		108 ± 26		92 ± 35		82 ± 37		82 ± 27		17 ±11		130 ± 37		84 ± 31		114 ± 31		88 ± 38		80 ± 35		125 ± 13		74 ± 34		66 ± 57		86 ± 52		105 ± 60		45 ± 68		131 ± 69		46 ± 88
